# Analysis of endogenous NOTCH1 from *POFUT1 S162L* patient fibroblasts reveals the importance of the *O*-fucose modification on EGF12 in human development

**DOI:** 10.1101/2024.04.09.588484

**Authors:** Kenjiroo Matsumoto, Kelvin B. Luther, Robert S. Haltiwanger

## Abstract

NOTCH1 (N1) is a transmembrane receptor interacting with membrane-tethered ligands on opposing cells that mediate the direct cell-cell interaction necessary for many cell fate decisions. Protein *O*-fucosyltransferase 1 (POFUT1) adds *O*-fucose to Epidermal Growth Factor (EGF)-like repeats in the NOTCH1 extracellular domain, which is required for trafficking and signaling activation. We previously showed that *POFUT1 S162L* caused a 90% loss of POFUT1 activity and global developmental defects in a patient; however, the mechanism by which POFUT1 contributes to these symptoms is still unclear. Compared to controls, *POFUT1 S162L* patient fibroblast cells had an equivalent amount of N1 on the cell surface but showed a 60% reduction of DLL1 ligand binding and a 70% reduction in JAG1 ligand binding. To determine if the reduction of *O*-fucose on N1 in *POFUT1 S162L* patient fibroblasts was the cause of these effects, we immunopurified endogenous N1 from control and patient fibroblasts and analyzed *O*-fucosylation using mass spectral glycoproteomics methods. N1 EGF8 to EGF12 comprise the ligand binding domain, and *O*-fucose on EGF8 and EGF12 physically interact with ligands to enhance affinity. Glycoproteomics of N1 from *POFUT1 S162L* patient fibroblasts showed WT fucosylation levels at all sites analyzed except for a large decrease at EGF9 and the complete absence of *O*-fucose at EGF12. Since the loss of *O*-fucose on EGF12 is known to have significant effects on N1 activity, this may explain the symptoms observed in the *POFUT1 S162L* patient.
