## Supplement table 3 for "Analysis of endogenous NOTCH1 from *POFUT1 S162L* patient fibroblasts reveals the importance of the *O*-fucose modification on EGF12 in human development"

### Sheet: Sheet6
Table S3. Mass spectral analysis of NOTCH1 chymotryptic peptides from normal or POFUT1 S162L patient fibroblasts (Targeted search for EGF8 and 12 peptides)
Each tab is a biological replicate.

### Sheet: KM0100919-1 Control no1
#EGF	Pos.	Sequence	Mods_x000D_ (variable)	SequenceOriginalDebug	PeptideParseFriendly	Glycans	Scan_x000D_ Time	Score	Scan #	z	Obs._x000D_ m/z	Calc._x000D_ m/z	Delta Mod._x000D_ Score	ppm_x000D_ err.	Off-_x000D_ By-X	Obs._x000D_ MH	Calc._x000D_ MH	Cleavage	Glycans_x000D_ Pos.	Protein_x000D_ Name	Prot._x000D_ Id	Mods_x000D_ (fixed)	Comment	Fragment_x000D_ Type	FDR_x000D_ 2D	FDR_x000D_ 1D	FDR uniq._x000D_ 2D	FDR uniq._x000D_ 1D	q-value_x000D_ 2D	q-value_x000D_ 1D	AUC
EGF8	292	Y.C[+57.02146]TEDVDEC[+57.02146]QLMPNAC[+57.02146]QNGGT[+146.05791]C[+57.02146]HN[+15.99492]THGGY.N	T20(OGlycan / 146.0579); N23(b-oxidation / 15.9949)	Y.CTEDVDECQLMPNACQNGGTCHNTHGGY.N	CTEDVDECQLMPNACQNGGTCHNTHGGY,YN,1@57.02146,8@57.02146,15@57.02146,20@146.05791,21@57.02146,23@15.99492	Fuc(1)	16.8519	316.4	controllerType=0 controllerNumber=1 scan=5026	3	1129.76	1129.76	1.3	-0.04		3387.27	3387.27	Specific	20	>sp|P46531|NOTC1_HUMAN Neurogenic locus notch homolog protein 1 OS=Homo sapiens GN=NOTCH1 PE=1 SV=4	1	C1(Carbamidomethyl / 57.0215); C8(Carbamidomethyl / 57.0215); C15(Carbamidomethyl / 57.0215); C21(Carbamidomethyl / 57.0215)	File16415_Scan5026	HCD	0	0	0	0	0.0021	0.0021	237424
EGF8	292	Y.C[+57.02146]T[+146.05791]EDVDEC[+57.02146]QLMPNAC[+57.02146]QNGGTC[+57.02146]HN[+15.99492]THGGY.N	T2(OGlycan / 146.0579); N23(b-oxidation / 15.9949)	Y.CTEDVDECQLMPNACQNGGTCHNTHGGY.N	CTEDVDECQLMPNACQNGGTCHNTHGGY,YN,1@57.02146,2@146.05791,8@57.02146,15@57.02146,21@57.02146,23@15.99492	Fuc(1)	16.9015	223	controllerType=0 controllerNumber=1 scan=5049	3	1129.76	1129.76	5.3	-0.04		3387.27	3387.27	Specific	2	>sp|P46531|NOTC1_HUMAN Neurogenic locus notch homolog protein 1 OS=Homo sapiens GN=NOTCH1 PE=1 SV=4	1	C1(Carbamidomethyl / 57.0215); C8(Carbamidomethyl / 57.0215); C15(Carbamidomethyl / 57.0215); C21(Carbamidomethyl / 57.0215)	File16415_Scan5049	HCD	0	0	0	0	0.019	0.019
EGF12	445	Y.TGPRC[+57.02146]EIDVNEC[+57.02146]VS[+426.13734]NPC[+57.02146]QNDAT[+511.19010]C[+57.02146]LDQIGEF.Q	S14(OGlycan / 426.1373); T22(OGlycan / 511.1901)	Y.TGPRCEIDVNECVSNPCQNDATCLDQIGEF.Q	TGPRCEIDVNECVSNPCQNDATCLDQIGEF,YQ,5@57.02146,12@57.02146,14@426.13734,17@57.02146,22@511.19010,23@57.02146	Hex(1)Pent(2); HexNAc(1)Hex(1)Fuc(1)	21.4301	250.8	controllerType=0 controllerNumber=1 scan=7084	3	1479.26	1479.27	13.4	-4.71		4435.77	4435.79	Specific	14;22	>sp|P46531|NOTC1_HUMAN Neurogenic locus notch homolog protein 1 OS=Homo sapiens GN=NOTCH1 PE=1 SV=4	1	C5(Carbamidomethyl / 57.0215); C12(Carbamidomethyl / 57.0215); C17(Carbamidomethyl / 57.0215); C23(Carbamidomethyl / 57.0215)	File16415_Scan7084	HCD	0	0	0	0	0.0076	0.0077	3733356
EGF12	445	Y.TGPRC[+57.02146]EIDVNEC[+57.02146]VS[+426.13734]NPC[+57.02146]QNDAT[+511.19010]C[+57.02146]LDQIGEF.Q	S14(OGlycan / 426.1373); T22(OGlycan / 511.1901)	Y.TGPRCEIDVNECVSNPCQNDATCLDQIGEF.Q	TGPRCEIDVNECVSNPCQNDATCLDQIGEF,YQ,5@57.02146,12@57.02146,14@426.13734,17@57.02146,22@511.19010,23@57.02146	Hex(1)Pent(2); HexNAc(1)Hex(1)Fuc(1)	21.4301	250.8	controllerType=0 controllerNumber=1 scan=7084	3	1479.26	1479.27	13.4	-4.71		4435.77	4435.79	Specific	14;22	>sp|P46531|NOTC1_HUMAN Neurogenic locus notch homolog protein 1 OS=Homo sapiens GN=NOTCH1 PE=1 SV=4	1	C5(Carbamidomethyl / 57.0215); C12(Carbamidomethyl / 57.0215); C17(Carbamidomethyl / 57.0215); C23(Carbamidomethyl / 57.0215)	File16415_Scan7084	HCD	0	0	0	0	0.011	0.011

### Sheet: KM100919-2 Control no2
#EGF	Pos.	Sequence	Mods_x000D_ (variable)	SequenceOriginalDebug	PeptideParseFriendly	Glycans	Scan_x000D_ Time	Score	Scan #	z	Obs._x000D_ m/z	Calc._x000D_ m/z	Delta Mod._x000D_ Score	ppm_x000D_ err.	Off-_x000D_ By-X	Obs._x000D_ MH	Calc._x000D_ MH	Cleavage	Glycans_x000D_ Pos.	Protein_x000D_ Name	Prot._x000D_ Id	Mods_x000D_ (fixed)	Comment	Fragment_x000D_ Type	FDR_x000D_ 2D	FDR_x000D_ 1D	FDR uniq._x000D_ 2D	FDR uniq._x000D_ 1D	q-value_x000D_ 2D	q-value_x000D_ 1D	AUC
EGF8	292	Y.C[+57.02146]TEDVDEC[+57.02146]QLMPNAC[+57.02146]QNGGT[+146.05791]C[+57.02146]HN[+15.99492]THGGY.N	T20(OGlycan / 146.0579); N23(b-oxidation / 15.9949)	Y.CTEDVDECQLMPNACQNGGTCHNTHGGY.N	CTEDVDECQLMPNACQNGGTCHNTHGGY,YN,1@57.02146,8@57.02146,15@57.02146,20@146.05791,21@57.02146,23@15.99492	Fuc(1)	16.9408	218.4	controllerType=0 controllerNumber=1 scan=5041	3	1129.76	1129.76	1.7	-0.04		3387.27	3387.27	Specific	20	>sp|P46531|NOTC1_HUMAN Neurogenic locus notch homolog protein 1 OS=Homo sapiens GN=NOTCH1 PE=1 SV=4	1	C1(Carbamidomethyl / 57.0215); C8(Carbamidomethyl / 57.0215); C15(Carbamidomethyl / 57.0215); C21(Carbamidomethyl / 57.0215)	File16412_Scan5041	HCD	0	0	0	0	0.91	0.91	520417

### Sheet: KM100919-3 Control no3
#EGF	Pos.	Sequence	Mods_x000D_ (variable)	SequenceOriginalDebug	PeptideParseFriendly	Glycans	Scan_x000D_ Time	Score	Scan #	z	Obs._x000D_ m/z	Calc._x000D_ m/z	Delta Mod._x000D_ Score	ppm_x000D_ err.	Off-_x000D_ By-X	Obs._x000D_ MH	Calc._x000D_ MH	Cleavage	Glycans_x000D_ Pos.	Protein_x000D_ Name	Prot._x000D_ Id	Mods_x000D_ (fixed)	Comment	Fragment_x000D_ Type	FDR_x000D_ 2D	FDR_x000D_ 1D	FDR uniq._x000D_ 2D	FDR uniq._x000D_ 1D	q-value_x000D_ 2D	q-value_x000D_ 1D	AUC
EGF8	292	Y.C[+57.02146]TEDVDEC[+57.02146]QLMPNAC[+57.02146]QNGGT[+146.05791]C[+57.02146]HN[+15.99492]THGGY.N	T20(OGlycan / 146.0579); N23(b-oxidation / 15.9949)	Y.CTEDVDECQLMPNACQNGGTCHNTHGGY.N	CTEDVDECQLMPNACQNGGTCHNTHGGY,YN,1@57.02146,8@57.02146,15@57.02146,20@146.05791,21@57.02146,23@15.99492	Fuc(1)	16.9379	192.2	controllerType=0 controllerNumber=1 scan=5178	3	1129.76	1129.76	4.8	-0.04		3387.27	3387.27	Specific	20	>sp|P46531|NOTC1_HUMAN Neurogenic locus notch homolog protein 1 OS=Homo sapiens GN=NOTCH1 PE=1 SV=4	1	C1(Carbamidomethyl / 57.0215); C8(Carbamidomethyl / 57.0215); C15(Carbamidomethyl / 57.0215); C21(Carbamidomethyl / 57.0215)	File16409_Scan5178	HCD	0	0	0	0	0.91	0.91	1028882
EGF12	445	Y.TGPRC[+57.02146]EIDVNEC[+57.02146]VS[+426.13734]NPC[+57.02146]QNDAT[+511.19010]C[+57.02146]LDQIGEF.Q	S14(OGlycan / 426.1373); T22(OGlycan / 511.1901)	Y.TGPRCEIDVNECVSNPCQNDATCLDQIGEF.Q	TGPRCEIDVNECVSNPCQNDATCLDQIGEF,YQ,5@57.02146,12@57.02146,14@426.13734,17@57.02146,22@511.19010,23@57.02146	Hex(1)Pent(2); HexNAc(1)Hex(1)Fuc(1)	21.4499	152.9	controllerType=0 controllerNumber=1 scan=7236	3	1478.93	1479.27	13.8	-3.36	-1	4434.78	4435.79	Specific	14;22	>sp|P46531|NOTC1_HUMAN Neurogenic locus notch homolog protein 1 OS=Homo sapiens GN=NOTCH1 PE=1 SV=4	1	C5(Carbamidomethyl / 57.0215); C12(Carbamidomethyl / 57.0215); C17(Carbamidomethyl / 57.0215); C23(Carbamidomethyl / 57.0215)	File16409_Scan7236	HCD	0	0	0	0	0.91	0.91	381966

### Sheet: KM100919-4 POFUT1 S162L no1
#EGF	Pos.	Sequence	Mods_x000D_ (variable)	SequenceOriginalDebug	PeptideParseFriendly	Glycans	Scan_x000D_ Time	Score	Scan #	z	Obs._x000D_ m/z	Calc._x000D_ m/z	Delta Mod._x000D_ Score	ppm_x000D_ err.	Off-_x000D_ By-X	Obs._x000D_ MH	Calc._x000D_ MH	Cleavage	Glycans_x000D_ Pos.	Protein_x000D_ Name	Prot._x000D_ Id	Mods_x000D_ (fixed)	Comment	Fragment_x000D_ Type	FDR_x000D_ 2D	FDR_x000D_ 1D	FDR uniq._x000D_ 2D	FDR uniq._x000D_ 1D	q-value_x000D_ 2D	q-value_x000D_ 1D	AUC
EGF12	445	Y.TGPRC[+57.02146]EIDVNEC[+57.02146]VS[+426.13734]NPC[+57.02146]QNDATC[+57.02146]LDQIGEF.Q	S14(OGlycan / 426.1373)	Y.TGPRCEIDVNECVSNPCQNDATCLDQIGEF.Q	TGPRCEIDVNECVSNPCQNDATCLDQIGEF,YQ,5@57.02146,12@57.02146,14@426.13734,17@57.02146,23@57.02146	Hex(1)Pent(2)	22.0867	464.2	controllerType=0 controllerNumber=1 scan=7341	3	1308.87	1308.87	1.3	-3.66		3924.59	3924.6	Specific	14	>sp|P46531|NOTC1_HUMAN Neurogenic locus notch homolog protein 1 OS=Homo sapiens GN=NOTCH1 PE=1 SV=4	1	C5(Carbamidomethyl / 57.0215); C12(Carbamidomethyl / 57.0215); C17(Carbamidomethyl / 57.0215); C23(Carbamidomethyl / 57.0215)	File16406_Scan7341	HCD	0	0	0	0	0.0015	0.0015	2993276
EGF12	445	Y.T[+426.13734]GPRC[+57.02146]EIDVNEC[+57.02146]VSNPC[+57.02146]QNDATC[+57.02146]LDQIGEF.Q	T1(OGlycan / 426.1373)	Y.TGPRCEIDVNECVSNPCQNDATCLDQIGEF.Q	TGPRCEIDVNECVSNPCQNDATCLDQIGEF,YQ,1@426.13734,5@57.02146,12@57.02146,17@57.02146,23@57.02146	Hex(1)Pent(2)	22.0369	272.6	controllerType=0 controllerNumber=1 scan=7318	3	1308.87	1308.87	0.5	-3.29		3924.59	3924.6	Specific	1	>sp|P46531|NOTC1_HUMAN Neurogenic locus notch homolog protein 1 OS=Homo sapiens GN=NOTCH1 PE=1 SV=4	1	C5(Carbamidomethyl / 57.0215); C12(Carbamidomethyl / 57.0215); C17(Carbamidomethyl / 57.0215); C23(Carbamidomethyl / 57.0215)	File16406_Scan7318	HCD	0	0	0	0	0.021	0.021
EGF12	445	Y.T[+426.13734]GPRC[+57.02146]EIDVNEC[+57.02146]VSNPC[+57.02146]QNDATC[+57.02146]LDQIGEF.Q	T1(OGlycan / 426.1373)	Y.TGPRCEIDVNECVSNPCQNDATCLDQIGEF.Q	TGPRCEIDVNECVSNPCQNDATCLDQIGEF,YQ,1@426.13734,5@57.02146,12@57.02146,17@57.02146,23@57.02146	Hex(1)Pent(2)	22.0369	272.6	controllerType=0 controllerNumber=1 scan=7318	3	1308.87	1308.87	0.5	-3.29		3924.59	3924.6	Specific	1	>sp|P46531|NOTC1_HUMAN Neurogenic locus notch homolog protein 1 OS=Homo sapiens GN=NOTCH1 PE=1 SV=4	1	C5(Carbamidomethyl / 57.0215); C12(Carbamidomethyl / 57.0215); C17(Carbamidomethyl / 57.0215); C23(Carbamidomethyl / 57.0215)	File16406_Scan7318	HCD	0	0	0	0	0.027	0.028
EGF12	445	Y.T[+426.13734]GPRC[+57.02146]EIDVNEC[+57.02146]VSNPC[+57.02146]QNDATC[+57.02146]LDQIGEF.Q	T1(OGlycan / 426.1373)	Y.TGPRCEIDVNECVSNPCQNDATCLDQIGEF.Q	TGPRCEIDVNECVSNPCQNDATCLDQIGEF,YQ,1@426.13734,5@57.02146,12@57.02146,17@57.02146,23@57.02146	Hex(1)Pent(2)	22.1398	263.7	controllerType=0 controllerNumber=1 scan=7364	3	1308.86	1308.87	0.5	-7.12		3924.58	3924.6	Specific	1	>sp|P46531|NOTC1_HUMAN Neurogenic locus notch homolog protein 1 OS=Homo sapiens GN=NOTCH1 PE=1 SV=4	1	C5(Carbamidomethyl / 57.0215); C12(Carbamidomethyl / 57.0215); C17(Carbamidomethyl / 57.0215); C23(Carbamidomethyl / 57.0215)	File16406_Scan7364	HCD	0	0	0	0	0.034	0.034
EGF12	445	Y.T[+426.13734]GPRC[+57.02146]EIDVNEC[+57.02146]VSNPC[+57.02146]QNDATC[+57.02146]LDQIGEF.Q	T1(OGlycan / 426.1373)	Y.TGPRCEIDVNECVSNPCQNDATCLDQIGEF.Q	TGPRCEIDVNECVSNPCQNDATCLDQIGEF,YQ,1@426.13734,5@57.02146,12@57.02146,17@57.02146,23@57.02146	Hex(1)Pent(2)	22.1398	263.7	controllerType=0 controllerNumber=1 scan=7364	3	1308.86	1308.87	0.5	-7.12		3924.58	3924.6	Specific	1	>sp|P46531|NOTC1_HUMAN Neurogenic locus notch homolog protein 1 OS=Homo sapiens GN=NOTCH1 PE=1 SV=4	1	C5(Carbamidomethyl / 57.0215); C12(Carbamidomethyl / 57.0215); C17(Carbamidomethyl / 57.0215); C23(Carbamidomethyl / 57.0215)	File16406_Scan7364	HCD	0	0	0	0	0.038	0.038

### Sheet: KM100919-5 POFUT1 S162Lno2
#EGF	Pos.	Sequence	Mods_x000D_ (variable)	SequenceOriginalDebug	PeptideParseFriendly	Glycans	Scan_x000D_ Time	Score	Scan #	z	Obs._x000D_ m/z	Calc._x000D_ m/z	Delta Mod._x000D_ Score	ppm_x000D_ err.	Off-_x000D_ By-X	Obs._x000D_ MH	Calc._x000D_ MH	Cleavage	Glycans_x000D_ Pos.	Protein_x000D_ Name	Prot._x000D_ Id	Mods_x000D_ (fixed)	Comment	Fragment_x000D_ Type	FDR_x000D_ 2D	FDR_x000D_ 1D	FDR uniq._x000D_ 2D	FDR uniq._x000D_ 1D	q-value_x000D_ 2D	q-value_x000D_ 1D	AUC
EGF12	445	Y.TGPRC[+57.02146]EIDVNEC[+57.02146]VSNPC[+57.02146]QNDAT[+426.13734]C[+57.02146]LDQIGEF.Q	T22(OGlycan / 426.1373)	Y.TGPRCEIDVNECVSNPCQNDATCLDQIGEF.Q	TGPRCEIDVNECVSNPCQNDATCLDQIGEF,YQ,5@57.02146,12@57.02146,17@57.02146,22@426.13734,23@57.02146	Hex(1)Pent(2)	22.0042	467.6	controllerType=0 controllerNumber=1 scan=7407	3	1308.87	1308.87	6.1	1.09		3924.61	3924.6	Specific	22	>sp|P46531|NOTC1_HUMAN Neurogenic locus notch homolog protein 1 OS=Homo sapiens GN=NOTCH1 PE=1 SV=4	1	C5(Carbamidomethyl / 57.0215); C12(Carbamidomethyl / 57.0215); C17(Carbamidomethyl / 57.0215); C23(Carbamidomethyl / 57.0215)	File16403_Scan7407	HCD	0	0	0	0	0.0026	0.0027	3310183
EGF12	445	Y.T[+426.13734]GPRC[+57.02146]EIDVNEC[+57.02146]VSNPC[+57.02146]QNDATC[+57.02146]LDQIGEF.Q	T1(OGlycan / 426.1373)	Y.TGPRCEIDVNECVSNPCQNDATCLDQIGEF.Q	TGPRCEIDVNECVSNPCQNDATCLDQIGEF,YQ,1@426.13734,5@57.02146,12@57.02146,17@57.02146,23@57.02146	Hex(1)Pent(2)	22.0566	330.6	controllerType=0 controllerNumber=1 scan=7430	3	1308.87	1308.87	0.5	-5.06		3924.58	3924.6	Specific	1	>sp|P46531|NOTC1_HUMAN Neurogenic locus notch homolog protein 1 OS=Homo sapiens GN=NOTCH1 PE=1 SV=4	1	C5(Carbamidomethyl / 57.0215); C12(Carbamidomethyl / 57.0215); C17(Carbamidomethyl / 57.0215); C23(Carbamidomethyl / 57.0215)	File16403_Scan7430	HCD	0	0	0	0	0.011	0.011
EGF12	445	Y.T[+426.13734]GPRC[+57.02146]EIDVNEC[+57.02146]VSNPC[+57.02146]QNDATC[+57.02146]LDQIGEF.Q	T1(OGlycan / 426.1373)	Y.TGPRCEIDVNECVSNPCQNDATCLDQIGEF.Q	TGPRCEIDVNECVSNPCQNDATCLDQIGEF,YQ,1@426.13734,5@57.02146,12@57.02146,17@57.02146,23@57.02146	Hex(1)Pent(2)	22.0566	330.6	controllerType=0 controllerNumber=1 scan=7430	3	1308.87	1308.87	0.5	-5.06		3924.58	3924.6	Specific	1	>sp|P46531|NOTC1_HUMAN Neurogenic locus notch homolog protein 1 OS=Homo sapiens GN=NOTCH1 PE=1 SV=4	1	C5(Carbamidomethyl / 57.0215); C12(Carbamidomethyl / 57.0215); C17(Carbamidomethyl / 57.0215); C23(Carbamidomethyl / 57.0215)	File16403_Scan7430	HCD	0	0	0	0	0.014	0.014

### Sheet: KM100919-6 POFUT1 S162L no3
#EGF	Pos.	Sequence	Mods_x000D_ (variable)	SequenceOriginalDebug	PeptideParseFriendly	Glycans	Scan_x000D_ Time	Score	Scan #	z	Obs._x000D_ m/z	Calc._x000D_ m/z	Delta Mod._x000D_ Score	ppm_x000D_ err.	Off-_x000D_ By-X	Obs._x000D_ MH	Calc._x000D_ MH	Cleavage	Glycans_x000D_ Pos.	Protein_x000D_ Name	Prot._x000D_ Id	Mods_x000D_ (fixed)	Comment	Fragment_x000D_ Type	FDR_x000D_ 2D	FDR_x000D_ 1D	FDR uniq._x000D_ 2D	FDR uniq._x000D_ 1D	q-value_x000D_ 2D	q-value_x000D_ 1D	Scan info	MobilityValue
EGF8	292	Y.C[+57.02146]TEDVDEC[+57.02146]QLMPNAC[+57.02146]QNGGT[+146.05791]C[+57.02146]HN[+15.99492]THGGY.N	T20(OGlycan / 146.0579); N23(b-oxidation / 15.9949)	Y.CTEDVDECQLMPNACQNGGTCHNTHGGY.N	CTEDVDECQLMPNACQNGGTCHNTHGGY,YN,1@57.02146,8@57.02146,15@57.02146,20@146.05791,21@57.02146,23@15.99492	Fuc(1)	16.9569	399.5	controllerType=0 controllerNumber=1 scan=5233	3	1129.76	1129.76	4.8	-0.04		3387.27	3387.27	Specific	20	>sp|P46531|NOTC1_HUMAN Neurogenic locus notch homolog protein 1 OS=Homo sapiens GN=NOTCH1 PE=1 SV=4	1	C1(Carbamidomethyl / 57.0215); C8(Carbamidomethyl / 57.0215); C15(Carbamidomethyl / 57.0215); C21(Carbamidomethyl / 57.0215)	File16400_Scan5233	HCD	0	0	0	0	8.1e-05	8.2e-05	639795
EGF8	292	Y.C[+57.02146]TEDVDEC[+57.02146]QLMPNAC[+57.02146]QNGGT[+146.05791]C[+57.02146]HN[+15.99492]THGGY.N	T20(OGlycan / 146.0579); N23(b-oxidation / 15.9949)	Y.CTEDVDECQLMPNACQNGGTCHNTHGGY.N	CTEDVDECQLMPNACQNGGTCHNTHGGY,YN,1@57.02146,8@57.02146,15@57.02146,20@146.05791,21@57.02146,23@15.99492	Fuc(1)	16.9074	358.2	controllerType=0 controllerNumber=1 scan=5210	3	1129.76	1129.76	4.8	-0.04		3387.27	3387.27	Specific	20	>sp|P46531|NOTC1_HUMAN Neurogenic locus notch homolog protein 1 OS=Homo sapiens GN=NOTCH1 PE=1 SV=4	1	C1(Carbamidomethyl / 57.0215); C8(Carbamidomethyl / 57.0215); C15(Carbamidomethyl / 57.0215); C21(Carbamidomethyl / 57.0215)	File16400_Scan5210	HCD	0	0	0	0	0.00045	0.00045
EGF12	445	Y.TGPRC[+57.02146]EIDVNEC[+57.02146]VSNPC[+57.02146]QNDAT[+426.13734]C[+57.02146]LDQIGEF.Q	T22(OGlycan / 426.1373)	Y.TGPRCEIDVNECVSNPCQNDATCLDQIGEF.Q	TGPRCEIDVNECVSNPCQNDATCLDQIGEF,YQ,5@57.02146,12@57.02146,17@57.02146,22@426.13734,23@57.02146	Hex(1)Pent(2)	22.0719	663.6	controllerType=0 controllerNumber=1 scan=7574	3	1308.86	1308.87	4.9	-7.86		3924.57	3924.6	Specific	22	>sp|P46531|NOTC1_HUMAN Neurogenic locus notch homolog protein 1 OS=Homo sapiens GN=NOTCH1 PE=1 SV=4	1	C5(Carbamidomethyl / 57.0215); C12(Carbamidomethyl / 57.0215); C17(Carbamidomethyl / 57.0215); C23(Carbamidomethyl / 57.0215)	File16400_Scan7574	HCD	0	0	0	0	8.8e-08	8.9e-08	8189899
EGF12	445	Y.TGPRC[+57.02146]EIDVNEC[+57.02146]VSNPC[+57.02146]QNDAT[+426.13734]C[+57.02146]LDQIGEF.Q	T22(OGlycan / 426.1373)	Y.TGPRCEIDVNECVSNPCQNDATCLDQIGEF.Q	TGPRCEIDVNECVSNPCQNDATCLDQIGEF,YQ,5@57.02146,12@57.02146,17@57.02146,22@426.13734,23@57.02146	Hex(1)Pent(2)	22.0719	663.6	controllerType=0 controllerNumber=1 scan=7574	3	1308.86	1308.87	4.9	-7.86		3924.57	3924.6	Specific	22	>sp|P46531|NOTC1_HUMAN Neurogenic locus notch homolog protein 1 OS=Homo sapiens GN=NOTCH1 PE=1 SV=4	1	C5(Carbamidomethyl / 57.0215); C12(Carbamidomethyl / 57.0215); C17(Carbamidomethyl / 57.0215); C23(Carbamidomethyl / 57.0215)	File16400_Scan7574	HCD	0	0	0	0	8.8e-08	8.9e-08
EGF12	445	Y.TGPRC[+57.02146]EIDVNEC[+57.02146]VS[+426.13734]NPC[+57.02146]QNDATC[+57.02146]LDQIGEF.Q	S14(OGlycan / 426.1373)	Y.TGPRCEIDVNECVSNPCQNDATCLDQIGEF.Q	TGPRCEIDVNECVSNPCQNDATCLDQIGEF,YQ,5@57.02146,12@57.02146,14@426.13734,17@57.02146,23@57.02146	Hex(1)Pent(2)	22.1205	534	controllerType=0 controllerNumber=1 scan=7597	3	1308.86	1308.87	3.6	-6.28		3924.58	3924.6	Specific	14	>sp|P46531|NOTC1_HUMAN Neurogenic locus notch homolog protein 1 OS=Homo sapiens GN=NOTCH1 PE=1 SV=4	1	C5(Carbamidomethyl / 57.0215); C12(Carbamidomethyl / 57.0215); C17(Carbamidomethyl / 57.0215); C23(Carbamidomethyl / 57.0215)	File16400_Scan7597	HCD	0	0	0	0	1.1e-05	1.1e-05
EGF12	445	Y.TGPRC[+57.02146]EIDVNEC[+57.02146]VS[+426.13734]NPC[+57.02146]QNDATC[+57.02146]LDQIGEF.Q	S14(OGlycan / 426.1373)	Y.TGPRCEIDVNECVSNPCQNDATCLDQIGEF.Q	TGPRCEIDVNECVSNPCQNDATCLDQIGEF,YQ,5@57.02146,12@57.02146,14@426.13734,17@57.02146,23@57.02146	Hex(1)Pent(2)	22.17	283.1	controllerType=0 controllerNumber=1 scan=7620	3	1308.87	1308.87	3.6	-2.12		3924.6	3924.6	Specific	14	>sp|P46531|NOTC1_HUMAN Neurogenic locus notch homolog protein 1 OS=Homo sapiens GN=NOTCH1 PE=1 SV=4	1	C5(Carbamidomethyl / 57.0215); C12(Carbamidomethyl / 57.0215); C17(Carbamidomethyl / 57.0215); C23(Carbamidomethyl / 57.0215)	File16400_Scan7620	HCD	0	0	0	0	0.0011	0.0011
